# Spatiotemporal dynamics of molecular expression pattern and intercellular interactions in glial scar responding to spinal cord injury

**DOI:** 10.1101/2021.12.20.473346

**Authors:** Leilei Gong, Yun Gu, Xiaoxiao Han, Chengcheng Luan, Xinghui Wang, Yufeng Sun, Mengya Fang, Shuhai Yang, Lai Xu, Hualin Sun, Bin Yu, Xiaosong Gu, Songlin Zhou

## Abstract

Adult regeneration in spinal cord is poor in mammalian but remarkable in the neonatal mammals and some vertebrates, including fish and salamanders. Increasing evidences basis of this interspecies and ontogeny highlighted the pivotal roles of neuron extrinsic factors-the glial scar, which exert confusing inhibiting or promoting regeneration function, but the spatiotemporal ordering of cellular and molecular events that drive repair processes in scar formation remains poorly understood. Here, we firstly constructed tissue-wide gene expression measurements of mouse spinal cords over the course of scar formation using the spatial transcriptomics (ST) technology in Spinal cord injury (SCI) repair. We analyzed the transcriptomes of nearly 15449 spots from 32 samples and distinguished normal and damage response regions. Compared to histological changes, spatial mapping of differentiation transitions in spinal cord injury site delineated the possible trajectory between subpopulations of fibroblast, glia and immune cell more comprehensively and defined the extent of scar boundary and core more accurately. Locally, we identified gene expression gradients from leading edge to the core of scar areas that allow for re-understanding of the scar microenvironment and found some regulators in special cell types, such as Thbs1 and Col1a2 in macrophage, CD36 and Postn in fibroblast, Plxnb2 and Nxpe3 in microglia, Clu in astrocyte and CD74 in oligodendrocyte. Last, we profiled the bidirectional ligand-receptor interactions at the neighbor cluster boundary, contributing to maintain scar architecture during gliosis and fibrosis, and found GPR37L1_PSAP and GPR37_PSAP were top 2 enriched gene-pairs between microglia and fibroblast or microglia and astrocyte. Together, the establishment of these profiles firstly uncovered scar spatial heterogeneity and lineage trajectory, provide an unbiased view of scar and served as a valuable resource for CNS injury treatment.

**Highlights:**

- Spatial illustration of gene expression pattern after T10 right lateral hemisection.
- Spatial atlas of scar formation by 21 cell types around damaged area.
- The origin, trajectory reconstruction and functional diversity of cell types in different stages of scar formation.
- Novel insights for glial scar boundary and potential benefits for recovery intervention after SCI.
