## Supplementary material for "Spatiotemporal dynamics of molecular expression pattern and intercellular interactions in glial scar responding to spinal cord injury": Table S2

### Sheet: Sheet1
sample	Number of Spots Under Tissue	Mean Reads per Spot	Median Genes per Spot
tissue_positions_list_A1	2297	162488	4469
tissue_positions_list_B1	1983	204390	6193
tissue_positions_list_C1	1886	204350	4675
tissue_positions_list_D1	1925	179794	4628
tissue_positions_list_A	1845	179535	4749
tissue_positions_list_B	1805	406916	5466
tissue_positions_list_C	1907	177274	4890
tissue_positions_list_D	1801	240790	3931
	15449	219442	4875.12
